# Developmental diversification re-patterns basal antiviral immunity across plant cell types

**DOI:** 10.64898/2026.05.18.725958

**Authors:** Luis Villar-Martín, Brigen Manikan Ardona, Tamara Jimenez-Góngora, Paloma Alvarez-Franco, Kitija Ulme, Victor Manuel González-Miguel, Ignacio Rubio-Somoza

## Abstract

Diversification of plant development has largely enabled land colonization and establishment of different ecosystems. This diversification relies on the gain/loss of cell-types and tissues, such as stomata, vascular tissue and functional roots. Likewise, diversification of immunity is thought to rely on expansion/contraction, followed by functional specification, of the different components of plant defense mechanisms. Although anatomical changes might result in altering the infection routes of pathogens and the cells and tissues they interact with, very little is known about the co-evolution of plant development and immunity. We have recently described that RNAi-dependent antiviral responses observed in the non-*vascular Marchantia polymorpha* are confined to leaf vasculature in *Nicotiana benthamiana* plants, suggesting repatterning of antiviral responses as result of the acquisition of developmental innovations. Here, we explored the genetic basis of that repatterning by establishing the basal immunity toolkit across different cell-types in the non-vascular *Marchantia polymorpha* and the vascular *Arabidopsis thaliana*. The results from our comparative transcriptomic studies show that while RNAi is the major antiviral defense across Marchantia cell-types, that configuration is only maintained in phloem companion cells in Arabidopsis leaves, suggesting that plant immunity might co-evolve with developmental diversification. Additionally, differential levels of RNAi expression in different cell-types correlate with their vulnerability to viral countermeasures, with companion cells been the most resilient to the presence of viral silencing suppressors.
