## Supplementary Table 2 for "Developmental diversification re-patterns basal antiviral immunity across plant cell types"

### Sheet: GO BS
Enriched GO Biologial pathways in Bundle sheath private transcriptome
Enrichment FDR	nGenes	Pathway Genes	Fold Enrichment	Pathway	URL	Genes
0.0151852	9	74	5.90538	Xenobiotic transport	http://amigo.geneontology.org/amigo/term/GO:0042908	AT1G11670	AT1G15160	AT1G30420	AT2G04050	AT2G04070	AT2G04080	AT2G07680	AT2G47000	AT3G62700
0.0136621	14	166	4.09503	Secondary metabolite biosynthetic proc.	http://amigo.geneontology.org/amigo/term/GO:0044550	AT1G17840	AT1G18590	AT1G61810	AT1G65860	AT1G67980	AT1G79180	AT3G10340	AT3G19710	AT3G53510	AT4G13770	AT4G39410	AT5G07690	AT5G16600	AT5G23010

### Sheet: Hoja2
Enriched GO Biologial pathways in Conpamin cells private transcriptome
Enrichment FDR	nGenes	Pathway Genes	Fold Enrichment	Pathway	URL	Genes
0.00768062	6	13	11.0402	Vegetative phase change	http://amigo.geneontology.org/amigo/term/GO:0010050	AT2G15790	AT2G33860	AT3G15270	AT4G29230	AT5G23570	AT5G60450
0.00725193	9	31	6.94462	Phloem development	http://amigo.geneontology.org/amigo/term/GO:0010088	AT1G65380	AT1G69970	AT2G44830	AT3G01670	AT3G01680	AT3G09070	AT4G20270	AT5G12990	AT5G13290
0.0455554	6	21	6.83438	Chloroplast accumulation movement	http://amigo.geneontology.org/amigo/term/GO:0009904	AT1G12150	AT1G75720	AT2G38370	AT2G40480	AT3G51720	AT5G38150
0.0339972	7	27	6.20157	Regulation of cell cycle G2/M phase transition	http://amigo.geneontology.org/amigo/term/GO:1902749	AT1G20930	AT1G76540	AT1G77320	AT3G02680	AT4G14700	AT4G32700	AT5G54260
0.046561	7	30	5.58141	Cell cycle G2/M phase transition	http://amigo.geneontology.org/amigo/term/GO:0044839	AT1G20930	AT1G76540	AT1G77320	AT3G02680	AT4G14700	AT4G32700	AT5G54260
0.0455554	11	71	3.70597	Negative regulation of cell cycle process	http://amigo.geneontology.org/amigo/term/GO:0010948	AT1G10690	AT1G51355	AT1G77320	AT2G34780	AT3G02680	AT3G05480	AT3G20898	AT3G27120	AT3G48160	AT4G14700	AT5G54260
0.0483608	14	111	3.01698	Cell cycle phase transition	http://amigo.geneontology.org/amigo/term/GO:0044770	AT1G14350	AT1G14750	AT1G20930	AT1G44110	AT1G76540	AT1G77320	AT3G02680	AT3G05480	AT3G50070	AT4G14700	AT4G32700	AT5G05560	AT5G54260	AT5G65420
0.0242169	18	147	2.92902	Regulation of cell cycle process	http://amigo.geneontology.org/amigo/term/GO:0010564	AT1G10690	AT1G14350	AT1G20930	AT1G51355	AT1G76540	AT1G77320	AT2G34780	AT3G02680	AT3G05480	AT3G20898	AT3G27120	AT3G48160	AT3G57860	AT4G14700	AT4G32700	AT4G32830	AT5G05560	AT5G54260
0.0223827	20	170	2.81416	Meristem maintenance	http://amigo.geneontology.org/amigo/term/GO:0010073	AT1G03170	AT1G08840	AT1G65380	AT1G65480	AT1G67710	AT1G69970	AT2G15790	AT2G23950	AT2G33860	AT2G34780	AT2G41370	AT3G06020	AT3G49500	AT3G50310	AT4G20270	AT4G30520	AT4G32980	AT5G02030	AT5G12990	AT5G13290
0.0339972	28	303	2.21046	Meristem development	http://amigo.geneontology.org/amigo/term/GO:0048507	AT1G03170	AT1G08840	AT1G20700	AT1G20930	AT1G65380	AT1G65480	AT1G67710	AT1G69970	AT1G74660	AT1G76540	AT2G15790	AT2G23950	AT2G33860	AT2G34780	AT2G41370	AT3G06020	AT3G49500	AT3G50310	AT3G50870	AT4G20270	AT4G30520	AT4G32700	AT4G32980	AT5G02030	AT5G12990	AT5G13290	AT5G62940	AT5G64630
