## Supplementary Table 3 for "Developmental diversification re-patterns basal antiviral immunity across plant cell types"

### Sheet: P1-HCPRO ind. in MC
	baseMean	log2FoldChange	lfcSE	stat	pvalue	padj	ensembl	external_gene_name	description
AT3G30720	75.3513	-2.64555	0.535542	-4.93995	7.81429e-07	0.00125107	AT3G30720	QQS	Protein QQS [Source:UniProtKB/Swiss-Prot;Acc:Q3E7K4]
AT5G50580	21.0435	-19.601	4.75774	-4.11981	3.7919e-05	0.0182125	AT5G50580	SAE1B-2	SUMO-activating enzyme subunit 1B-1 [Source:UniProtKB/Swiss-Prot;Acc:P0DI12]
AT5G61330	106.269	-1.57612	0.398335	-3.95677	7.59693e-05	0.0266409	AT5G61330		rRNA processing protein-related [Source:TAIR;Acc:AT5G61330]
AT2G27270	21.077	-3.85591	0.990614	-3.89245	9.92374e-05	0.0307508	AT2G27270		Transmembrane protein [Source:UniProtKB/TrEMBL;Acc:Q9XIN4]
AT1G69530	297.452	-2.77377	0.723013	-3.8364	0.000124851	0.0329331	AT1G69530	ATEXPA1	Expansin [Source:UniProtKB/TrEMBL;Acc:C0Z241]
AT1G02390	169.973	-4.14761	1.09931	-3.77293	0.000161344	0.0385962	AT1G02390	GPAT2	Probable glycerol-3-phosphate acyltransferase 2 [Source:UniProtKB/Swiss-Prot;Acc:Q9FZ22]
AT2G43010	139.005	-2.46881	0.676807	-3.64773	0.000264572	0.0535049	AT2G43010	PIF4	phytochrome interacting factor 4 [Source:TAIR;Acc:AT2G43010]
AT2G44440	51.545	-1.76418	0.48901	-3.60766	0.000308967	0.0601482	AT2G44440	EML4	Protein EMSY-LIKE 4 [Source:UniProtKB/Swiss-Prot;Acc:Q08A72]
AT5G61670	1378.73	-0.775522	0.217734	-3.56179	0.000368335	0.0672506	AT5G61670	OR	Protein ORANGE, chloroplastic [Source:UniProtKB/Swiss-Prot;Acc:Q9FKF4]
AT3G62970	201.171	-1.56796	0.442076	-3.5468	0.000389936	0.0674905	AT3G62970		Zinc finger (C3HC4-type RING finger) family protein [Source:UniProtKB/TrEMBL;Acc:F4IZL5]
AT2G35020	377.917	-1.4515	0.420175	-3.45451	0.000551286	0.0875314	AT2G35020	GLCNAC1PUT2	UDP-N-acetylglucosamine diphosphorylase 2 [Source:UniProtKB/Swiss-Prot;Acc:O64765]
AT3G23080	110.445	-2.67135	0.78663	-3.39594	0.000683933	0.0938552	AT3G23080		Membrane related protein-like [Source:UniProtKB/TrEMBL;Acc:Q9LS84]
AT3G63330	56.6657	-4.3675	1.29232	-3.37958	0.000725963	0.0948789	AT3G63330	NA	NA
AT5G27610	1850.77	4.226	0.385079	10.9744	5.07498e-28	3.25002e-24	AT5G27610	ALY1	Protein ALWAYS EARLY 1 [Source:UniProtKB/Swiss-Prot;Acc:Q6A331]
AT1G12520	1875.61	2.01787	0.366626	5.5039	3.71484e-08	0.000178424	AT1G12520	CCS	Copper chaperone for superoxide dismutase, chloroplastic/cytosolic [Source:UniProtKB/Swiss-Prot;Acc:Q9LD47]
AT5G27550	35.7235	7.70756	1.45013	5.31509	1.06605e-07	0.000409617	AT5G27550	KIN14S	Kinesin-like protein KIN-14S [Source:UniProtKB/Swiss-Prot;Acc:F4K4C5]
AT2G28190	8570.52	1.62391	0.308295	5.2674	1.38372e-07	0.000443067	AT2G28190	CSD2	Superoxide dismutase [Cu-Zn] 2, chloroplastic [Source:UniProtKB/Swiss-Prot;Acc:O78310]
AT1G35660	384.602	2.42909	0.464217	5.23267	1.67083e-07	0.00045857	AT1G35660		unknown protein; FUNCTIONS IN: molecular_function unknown; INVOLVED IN: biological_process unknown; LOCATED IN: plasma membrane; EXPRESSED IN: 19 plant structures; EXPRESSED DURING: 11 growth stages; Ha. [Source:TAIR;Acc:AT1G35660]
AT5G43930	364.877	2.05428	0.41126	4.9951	5.88058e-07	0.00112978	AT5G43930		Transducin family protein / WD-40 repeat family protein [Source:UniProtKB/TrEMBL;Acc:F4K7D1]
AT2G36200	82.742	3.79021	0.753903	5.02745	4.97035e-07	0.00112978	AT2G36200		P-loop containing nucleoside triphosphate hydrolases superfamily protein [Source:UniProtKB/TrEMBL;Acc:F4ILV6]
AT2G33500	21.2939	6.76045	1.34975	5.00868	5.48055e-07	0.00112978	AT2G33500	COL14	Zinc finger protein CONSTANS-LIKE 14 [Source:UniProtKB/Swiss-Prot;Acc:O22800]
AT5G46520	269.1	4.53515	0.916832	4.94654	7.5543e-07	0.00125107	AT5G46520		Disease resistance protein (TIR-NBS-LRR class) family [Source:TAIR;Acc:AT5G46520]
AT4G01660	574.002	1.24493	0.255705	4.86861	1.12388e-06	0.00143946	AT4G01660	ABC1	Protein ABC transporter 1, mitochondrial [Source:UniProtKB/Swiss-Prot;Acc:Q9SBB2]
AT1G57700	94.197	4.33468	0.886464	4.88985	1.00913e-06	0.00143946	AT1G57700		Protein kinase superfamily protein [Source:UniProtKB/TrEMBL;Acc:F4I854]
AT4G25320	51.7114	4.43581	0.911097	4.86865	1.12362e-06	0.00143946	AT4G25320	AHL3	AT-hook motif nuclear-localized protein 3 [Source:UniProtKB/Swiss-Prot;Acc:Q9SB31]
AT2G12550	73.0597	6.57391	1.39378	4.71662	2.39795e-06	0.00277906	AT2G12550		At2g12550 [Source:UniProtKB/TrEMBL;Acc:Q500V3]
ATMG00180	38.4039	7.07745	1.50217	4.71149	2.45909e-06	0.00277906	ATMG00180	CCB452	CcmFC [Source:UniProtKB/TrEMBL;Acc:G1C2X7]
AT4G25020	33.6163	6.79461	1.4473	4.69467	2.67032e-06	0.00285012	AT4G25020		At4g25020 [Source:UniProtKB/TrEMBL;Acc:Q9SW24]
AT5G49000	53.1267	3.09105	0.66402	4.65506	3.23885e-06	0.00327499	AT5G49000		F-box/kelch-repeat protein At5g49000 [Source:UniProtKB/Swiss-Prot;Acc:Q9FI70]
AT1G55550	24.8936	6.82837	1.48313	4.60402	4.14407e-06	0.00398079	AT1G55550	KIN14T	Kinesin-like protein KIN-14T [Source:UniProtKB/Swiss-Prot;Acc:F4I1T9]
AT5G51370	108.798	2.49232	0.543583	4.58499	4.54014e-06	0.00415358	AT5G51370		F-box protein At5g51370 [Source:UniProtKB/Swiss-Prot;Acc:Q9FGN4]
AT1G30420	383.438	3.56795	0.786	4.53938	5.64201e-06	0.00492701	AT1G30420	ABCC11	ABC transporter C family member 11 [Source:UniProtKB/Swiss-Prot;Acc:Q9C8H1]
AT5G04980	655.985	3.40746	0.763634	4.46216	8.11361e-06	0.00677734	AT5G04980	IP5P10	Type I inositol polyphosphate 5-phosphatase 10 [Source:UniProtKB/Swiss-Prot;Acc:A8MR21]
AT1G07430	303.16	5.19192	1.16779	4.44593	8.75134e-06	0.00700545	AT1G07430	AIP1	Protein phosphatase 2C 3 [Source:UniProtKB/Swiss-Prot;Acc:Q9LNW3]
AT2G24760	60.6249	2.46785	0.564064	4.37513	1.21361e-05	0.00871709	AT2G24760	NA	NA
AT4G23150	553.917	2.84173	0.649825	4.37308	1.22507e-05	0.00871709	AT4G23150	CRK7	Cysteine-rich receptor-like protein kinase 7 [Source:UniProtKB/Swiss-Prot;Acc:Q8L7G3]
AT1G07750	70.1081	6.26602	1.429	4.3849	1.16041e-05	0.00871709	AT1G07750		At1g07750/F24B9_13 [Source:UniProtKB/TrEMBL;Acc:Q9LQQ3]
AT5G18780	160.629	3.88531	0.89123	4.35949	1.30365e-05	0.00894487	AT5G18780		FBD-associated F-box protein At5g18780 [Source:UniProtKB/Swiss-Prot;Acc:Q56YH2]
AT2G34200	31.7666	3.87082	0.890062	4.34893	1.36802e-05	0.00906289	AT2G34200		RING/FYVE/PHD zinc finger superfamily protein [Source:UniProtKB/TrEMBL;Acc:Q84RF4]
AT2G39110	44.132	5.55493	1.28069	4.33745	1.44147e-05	0.00923119	AT2G39110		Protein kinase superfamily protein [Source:UniProtKB/TrEMBL;Acc:Q0WSF6]
AT1G09300	143.923	3.83465	0.887571	4.32038	1.55759e-05	0.00965305	AT1G09300	ICP55	Intermediate cleaving peptidase 55, mitochondrial [Source:UniProtKB/Swiss-Prot;Acc:F4HZG9]
AT5G38650	577.412	2.91765	0.680556	4.28716	1.80975e-05	0.00986296	AT5G38650		Gb [Source:UniProtKB/TrEMBL;Acc:Q9FFV7]
AT3G08870	179.915	4.39731	1.02667	4.28307	1.84332e-05	0.00986296	AT3G08870		Concanavalin A-like lectin protein kinase family protein [Source:UniProtKB/TrEMBL;Acc:A0A1I9LTB8]
AT5G37400	33.6179	6.01702	1.39754	4.30544	1.66655e-05	0.00986296	AT5G37400		Family of unknown function (DUF577) [Source:TAIR;Acc:AT5G37400]
AT2G21800	14.4472	6.61756	1.54418	4.2855	1.82332e-05	0.00986296	AT2G21800	EME1A	essential meiotic endonuclease 1A [Source:TAIR;Acc:AT2G21800]
AT2G27228	66.9619	7.09487	1.65672	4.28249	1.84815e-05	0.00986296	AT2G27228	NA	NA
AT1G23149	195.114	4.18072	0.993974	4.20606	2.59856e-05	0.0134928	AT1G23149	NA	NA
AT1G24800	60.2395	23.3746	5.61097	4.16588	3.10151e-05	0.0156806	AT1G24800		F-box/kelch-repeat protein At1g25211 [Source:UniProtKB/Swiss-Prot;Acc:P0DI06]
AT3G58770	18.5635	6.8252	1.64247	4.15544	3.24659e-05	0.0159932	AT3G58770		Uncharacterized protein T20N10_120 [Source:UniProtKB/TrEMBL;Acc:Q9LXS4]
AT1G31280	448.955	2.75027	0.670428	4.10225	4.09149e-05	0.0187549	AT1G31280	AGO2	Protein argonaute 2 [Source:UniProtKB/Swiss-Prot;Acc:Q9SHF3]
AT5G65570	18.8285	6.58775	1.60608	4.10177	4.10006e-05	0.0187549	AT5G65570	PCMP-H47	Pentatricopeptide repeat-containing protein At5g65570 [Source:UniProtKB/Swiss-Prot;Acc:Q9LSL8]
AT5G47490	170.479	2.62609	0.641487	4.09376	4.2444e-05	0.0189636	AT5G47490	SEC16B	Protein transport protein SEC16B homolog [Source:UniProtKB/Swiss-Prot;Acc:Q9FGK8]
AT2G34390	18.1527	5.80378	1.42597	4.07006	4.7e-05	0.0205219	AT2G34390	NIP2-1	Aquaporin NIP2-1 [Source:UniProtKB/Swiss-Prot;Acc:Q8W037]
AT3G03610	662.366	1.09309	0.27631	3.95603	7.62056e-05	0.0266409	AT3G03610		ELMO/CED-12 family protein [Source:UniProtKB/TrEMBL;Acc:A0A1I9LNB6]
AT1G08830	5379.62	1.58397	0.396289	3.99701	6.41471e-05	0.0266409	AT1G08830	CSD1	Superoxide dismutase [Cu-Zn] 1 [Source:UniProtKB/Swiss-Prot;Acc:P24704]
AT1G68710	84.345	3.58156	0.896315	3.99587	6.4457e-05	0.0266409	AT1G68710		ATPase E1-E2 type family protein / haloacid dehalogenase-like hydrolase family protein [Source:TAIR;Acc:AT1G68710]
AT2G20650	28.9574	4.33309	1.08951	3.97709	6.97645e-05	0.0266409	AT2G20650	FLY2	FLY2 [Source:UniProtKB/TrEMBL;Acc:A0A178W2C9]
AT1G03200	32.1006	5.2762	1.32215	3.99061	6.59037e-05	0.0266409	AT1G03200		At1g03200 [Source:UniProtKB/TrEMBL;Acc:B6IDH7]
AT1G53680	30.8755	5.41301	1.36757	3.95811	7.55436e-05	0.0266409	AT1G53680	GSTU28	Glutathione S-transferase U28 [Source:UniProtKB/Swiss-Prot;Acc:Q9C8M3]
AT5G41650	31.8866	5.62323	1.41963	3.96107	7.46154e-05	0.0266409	AT5G41650		Gb [Source:UniProtKB/TrEMBL;Acc:Q9FFR5]
AT5G44930	31.1878	6.9768	1.75102	3.98442	6.76454e-05	0.0266409	AT5G44930	ARAD2	Probable arabinosyltransferase ARAD2 [Source:UniProtKB/Swiss-Prot;Acc:Q9FLA5]
AT5G39840	32.2277	7.06271	1.78585	3.95483	7.65902e-05	0.0266409	AT5G39840		DExH-box ATP-dependent RNA helicase DExH18, mitochondrial [Source:UniProtKB/Swiss-Prot;Acc:F4KFV7]
AT1G62914	18.366	7.0958	1.785	3.97523	7.03118e-05	0.0266409	AT1G62914		Pentatricopeptide repeat-containing protein At1g62914, mitochondrial [Source:UniProtKB/Swiss-Prot;Acc:Q9LQ15]
AT1G75140	30.6906	7.25584	1.83621	3.95153	7.76542e-05	0.0266409	AT1G75140		Uncharacterized membrane protein At1g75140 [Source:UniProtKB/Swiss-Prot;Acc:Q9FRK5]
AT2G47000	1031.31	2.30595	0.58586	3.93602	8.28457e-05	0.0279234	AT2G47000	ABCB4	ABC transporter B family member 4 [Source:UniProtKB/Swiss-Prot;Acc:O80725]
AT5G61990	135.563	2.03453	0.517512	3.93138	8.44613e-05	0.0279771	AT5G61990		Pentatricopeptide repeat-containing protein At5g61990, mitochondrial [Source:UniProtKB/Swiss-Prot;Acc:Q9FIT7]
AT3G22850	977.242	1.9631	0.502792	3.9044	9.44609e-05	0.0302511	AT3G22850		Aluminum induced protein with YGL and LRDR motifs [Source:UniProtKB/TrEMBL;Acc:Q9LIL3]
AT3G26470	138.306	3.69833	0.947357	3.90384	9.46796e-05	0.0302511	AT3G26470		Powdery mildew resistance protein, RPW8 domain-containing protein [Source:UniProtKB/TrEMBL;Acc:Q9LIM8]
AT4G40080	134.514	4.15796	1.06604	3.90036	9.60503e-05	0.0302511	AT4G40080		At4g40080 [Source:UniProtKB/TrEMBL;Acc:A1A6G6]
AT5G57190	237.219	4.10753	1.06101	3.87133	0.000108242	0.032334	AT5G57190	PSD2	Phosphatidylserine decarboxylase proenzyme 2 [Source:UniProtKB/TrEMBL;Acc:A0A178UED8]
AT1G22500	14.1868	6.09595	1.57569	3.86875	0.000109396	0.032334	AT1G22500	ATL15	E3 ubiquitin-protein ligase ATL15 [Source:UniProtKB/Swiss-Prot;Acc:Q9SK92]
AT5G42370	35.4058	6.11817	1.57901	3.87469	0.000106761	0.032334	AT5G42370		Calcineurin-like metallo-phosphoesterase superfamily protein [Source:UniProtKB/TrEMBL;Acc:F4K1J1]
AT2G22570	66.932	2.42021	0.62993	3.84202	0.000122025	0.0329331	AT2G22570	NIC1	NIC1 [Source:UniProtKB/TrEMBL;Acc:A0A178VQ19]
AT5G61190	100.278	2.96849	0.772647	3.84198	0.000122048	0.0329331	AT5G61190		putative endonuclease or glycosyl hydrolase with C2H2-type zinc finger domain [Source:TAIR;Acc:AT5G61190]
AT5G61490	54.4887	3.0285	0.789603	3.83547	0.000125326	0.0329331	AT5G61490		Transmembrane protein [Source:UniProtKB/TrEMBL;Acc:Q9FKH0]
AT2G30010	52.0461	5.46057	1.41776	3.85155	0.000117374	0.0329331	AT2G30010	TBL45	TRICHOME BIREFRINGENCE-LIKE 45 [Source:TAIR;Acc:AT2G30010]
AT1G56600	26.1727	5.6023	1.46179	3.83249	0.00012685	0.0329331	AT1G56600	GOLS2	Galactinol synthase 2 [Source:UniProtKB/Swiss-Prot;Acc:Q9FXB2]
AT1G06440	15.5921	6.35803	1.65263	3.84721	0.00011947	0.0329331	AT1G06440		At1g06440 [Source:UniProtKB/TrEMBL;Acc:Q9SHI9]
AT3G23790	27.7775	6.41442	1.67116	3.8383	0.000123889	0.0329331	AT3G23790	AAE16	Probable acyl-activating enzyme 16, chloroplastic [Source:UniProtKB/Swiss-Prot;Acc:Q9LK39]
AT2G33680	14.1668	7.03554	1.83499	3.83411	0.000126017	0.0329331	AT2G33680		Tetratricopeptide repeat (TPR)-like superfamily protein [Source:TAIR;Acc:AT2G33680]
AT1G53850	1284.96	0.890215	0.233786	3.80783	0.000140194	0.0356763	AT1G53850	PAE1	Proteasome subunit alpha type-5-A [Source:UniProtKB/Swiss-Prot;Acc:O81149]
AT2G24260	110.05	5.06062	1.33071	3.80294	0.000142987	0.0356763	AT2G24260	BHLH66	Transcription factor bHLH66 [Source:UniProtKB/Swiss-Prot;Acc:Q9ZUG9]
AT4G19230	60.3314	6.2758	1.64905	3.8057	0.000141403	0.0356763	AT4G19230	CYP707A1	Cytochrome P450, family 707, subfamily A, polypeptide 1 [Source:UniProtKB/TrEMBL;Acc:A8MRX5]
AT3G58760	320.284	1.10774	0.292561	3.78636	0.000152869	0.037456	AT3G58760		Integrin-linked protein kinase family [Source:UniProtKB/TrEMBL;Acc:A0A1I9LMD5]
AT3G05820	25.5769	6.9704	1.84183	3.7845	0.00015402	0.037456	AT3G05820	INVH	Probable alkaline/neutral invertase A, chloroplastic [Source:UniProtKB/Swiss-Prot;Acc:Q84JL5]
AT4G19006	967.943	1.22763	0.325561	3.7708	0.000162726	0.0385962	AT4G19006		Proteasome component (PCI) domain protein [Source:TAIR;Acc:AT4G19006]
AT3G57160	26.0597	5.60133	1.5058	3.71983	0.000199359	0.0467084	AT3G57160		Cysteine-rich TM module stress tolerance protein [Source:UniProtKB/TrEMBL;Acc:A0A1I9LN23]
AT4G09420	16.6297	6.63663	1.78723	3.71337	0.000204516	0.0473393	AT4G09420		Disease resistance protein (TIR-NBS class) [Source:UniProtKB/TrEMBL;Acc:Q9M0Q0]
AT5G22840	67.9802	2.07624	0.560831	3.70208	0.000213836	0.048332	AT5G22840		Protein kinase superfamily protein [Source:UniProtKB/TrEMBL;Acc:Q9FE52]
AT4G22250	15.533	5.2058	1.40599	3.70259	0.000213412	0.048332	AT4G22250		RING/U-box superfamily protein [Source:UniProtKB/TrEMBL;Acc:Q8GXD8]
AT3G09820	2720.54	0.894122	0.241886	3.69646	0.000218628	0.0488404	AT3G09820	ADK1	Adenosine kinase 1 [Source:UniProtKB/Swiss-Prot;Acc:Q9SF85]
AT1G71060	24.685	5.37031	1.45512	3.69063	0.000223703	0.0493997	AT1G71060		Pentatricopeptide repeat-containing protein At1g71060, mitochondrial [Source:UniProtKB/Swiss-Prot;Acc:Q9C9A2]
AT1G73930	146.325	1.63401	0.444354	3.67727	0.000235746	0.0498235	AT1G73930		AT1G73930 protein [Source:UniProtKB/TrEMBL;Acc:Q9C9B4]
AT1G30960	46.8689	5.06803	1.37938	3.67414	0.000238651	0.0498235	AT1G30960	ERG	GTP-binding protein ERG [Source:UniProtKB/Swiss-Prot;Acc:O82653]
AT3G45970	62.4121	5.07229	1.37981	3.67609	0.000236837	0.0498235	AT3G45970	EXLA1	Expansin-like A1 [Source:UniProtKB/Swiss-Prot;Acc:Q9LZT4]
AT1G79470	34.326	5.36343	1.46085	3.67145	0.000241182	0.0498235	AT1G79470	IMPDH	Inosine-5'-monophosphate dehydrogenase 1 [Source:UniProtKB/Swiss-Prot;Acc:P47996]
AT3G08810	10.1011	6.02518	1.63719	3.6802	0.00023305	0.0498235	AT3G08810		F-box/kelch-repeat protein At3g08810 [Source:UniProtKB/Swiss-Prot;Acc:Q9C9X9]
AT4G01950	83.0324	6.42863	1.74543	3.68313	0.000230392	0.0498235	AT4G01950	ATGPAT3	glycerol-3-phosphate acyltransferase 3 [Source:TAIR;Acc:AT4G01950]
AT2G39940	520.036	1.04421	0.286178	3.6488	0.000263471	0.0535049	AT2G39940	COI1	Coronatine-insensitive protein 1 [Source:UniProtKB/Swiss-Prot;Acc:O04197]
AT1G52855	9.64001	5.67066	1.56309	3.62784	0.0002858	0.0571957	AT1G52855		At1g52855 [Source:UniProtKB/TrEMBL;Acc:Q8LC41]
AT1G21550	1583.17	1.71436	0.473929	3.61733	0.00029766	0.058955	AT1G21550	CML44	Probable calcium-binding protein CML44 [Source:UniProtKB/Swiss-Prot;Acc:Q9LPK5]
AT1G34420	111.022	4.00387	1.11008	3.60684	0.000309946	0.0601482	AT1G34420		F12K21.25 [Source:UniProtKB/TrEMBL;Acc:Q9LNK3]
AT2G34190	30.0081	6.1414	1.70589	3.60012	0.000318076	0.0611087	AT2G34190	NAT2	Nucleobase-ascorbate transporter 2 [Source:UniProtKB/Swiss-Prot;Acc:Q94C70]
AT2G21090	45.6067	2.40786	0.670776	3.58966	0.000331105	0.0623646	AT2G21090	PCMP-E48	Pentatricopeptide repeat-containing protein At2g21090 [Source:UniProtKB/Swiss-Prot;Acc:Q9SKQ4]
AT5G07380	12.8042	5.1448	1.43295	3.59037	0.000330214	0.0623646	AT5G07380		Putative uncharacterized protein [Source:UniProtKB/TrEMBL;Acc:Q1PDZ3]
AT1G02470	127.017	2.9184	0.815713	3.57773	0.000346588	0.0646471	AT1G02470		Polyketide cyclase/dehydrase and lipid transport superfamily protein [Source:UniProtKB/TrEMBL;Acc:F4HXI8]
AT2G23360	15.1642	6.92258	1.9393	3.56962	0.000357493	0.06604	AT2G23360	FPP7	Filament-like plant protein 7 [Source:UniProtKB/Swiss-Prot;Acc:Q9SLN1]
AT3G28700	173.711	1.76287	0.495891	3.55495	0.000378048	0.0672506	AT3G28700		Protein arginine methyltransferase NDUFAF7 [Source:UniProtKB/TrEMBL;Acc:Q1JPN1]
AT1G66600	138.167	2.14681	0.603615	3.5566	0.00037569	0.0672506	AT1G66600	WRKY63	Probable WRKY transcription factor 63 [Source:UniProtKB/Swiss-Prot;Acc:Q9C6H5]
AT3G63280	25.022	5.15058	1.44847	3.55587	0.000376736	0.0672506	AT3G63280	ATNEK4	NIMA-related kinase 4 [Source:UniProtKB/TrEMBL;Acc:A0A1I9LPR2]
AT2G25570	138.595	1.42395	0.401366	3.54775	0.000388541	0.0674905	AT2G25570		At2g25570 [Source:UniProtKB/TrEMBL;Acc:Q9SLA6]
AT5G65020	86.8529	4.72532	1.33064	3.55116	0.00038354	0.0674905	AT5G65020	ANN2	Annexin D2 [Source:UniProtKB/Swiss-Prot;Acc:Q9XEE2]
AT2G07680	65.7232	5.44804	1.54178	3.5336	0.000409939	0.0703191	AT2G07680	ATMRP11	multidrug resistance-associated protein 11 [Source:TAIR;Acc:AT2G07680]
AT1G63020	142.055	4.43544	1.26044	3.51896	0.000433241	0.0736587	AT1G63020	NRPD1	DNA-directed RNA polymerase IV subunit 1 [Source:UniProtKB/Swiss-Prot;Acc:Q9LQ02]
AT1G31790	22.5038	5.32939	1.51647	3.51434	0.000440856	0.0742959	AT1G31790	PCMP-A1	Pentatricopeptide repeat-containing protein At1g31790 [Source:UniProtKB/Swiss-Prot;Acc:Q9C6R9]
AT3G21540	111.449	2.63979	0.751718	3.51168	0.000445284	0.0743896	AT3G21540		Transducin family protein / WD-40 repeat family protein [Source:UniProtKB/TrEMBL;Acc:Q9LVF2]
AT1G43850	449.945	0.91976	0.263521	3.49027	0.000482536	0.0797736	AT1G43850	SEU	Transcriptional corepressor SEUSS [Source:UniProtKB/Swiss-Prot;Acc:Q8W234]
AT1G14170	41.9679	4.48253	1.28496	3.48846	0.000485817	0.0797736	AT1G14170		F7A19.25 protein [Source:UniProtKB/TrEMBL;Acc:Q9XI71]
AT3G12610	58.9174	5.54574	1.59717	3.47223	0.000516147	0.0840357	AT3G12610	DRT100	DRT100 [Source:UniProtKB/TrEMBL;Acc:A0A178VMS3]
AT5G04275	20.8825	4.83999	1.39741	3.46355	0.000533103	0.086067	AT5G04275	MIR172B	MIR172/MIR172B; miRNA [Source:TAIR;Acc:AT5G04275]
AT1G67560	218.868	2.64912	0.765808	3.45925	0.000541691	0.0867247	AT1G67560	LOX6	Lipoxygenase [Source:UniProtKB/TrEMBL;Acc:A0A178W1Z8]
AT2G01990	236.143	4.80294	1.3926	3.4489	0.000562881	0.08864	AT2G01990		unknown protein; BEST Arabidopsis thaliana protein match is: unknown protein (TAIR:AT1G14630.1); Ha. [Source:TAIR;Acc:AT2G01990]
AT1G05170	698.149	1.10416	0.320402	3.44617	0.000568599	0.0887381	AT1G05170	B3GALT2	Hexosyltransferase (Fragment) [Source:UniProtKB/TrEMBL;Acc:W8Q3U9]
AT1G03750	149.198	1.26966	0.369269	3.4383	0.000585384	0.0887381	AT1G03750	SWI2	Switch 2 [Source:UniProtKB/Swiss-Prot;Acc:F4I2H2]
AT2G25300	47.5688	2.93075	0.851333	3.44254	0.000576273	0.0887381	AT2G25300	HPGT3	Hydroxyproline O-galactosyltransferase HPGT3 [Source:UniProtKB/Swiss-Prot;Acc:Q5XEZ1]
AT4G36820	87.4599	3.3784	0.983347	3.43561	0.000591218	0.0887381	AT4G36820		Calcium uniporter protein 1, mitochondrial [Source:UniProtKB/Swiss-Prot;Acc:Q1PE15]
AT4G27010	30.3146	5.79459	1.6863	3.43626	0.000589796	0.0887381	AT4G27010		CONTAINS InterPro DOMAIN/s: Ribosome 60S biogenesis N-terminal (InterPro:IPR021714); BEST Arabidopsis thaliana protein match is: unknown protein (TAIR:AT1G72270.1); Ha. [Source:TAIR;Acc:AT4G27010]
AT1G27170	19.1232	6.48743	1.88502	3.44157	0.000578353	0.0887381	AT1G27170		Transmembrane receptors / ATP binding protein [Source:UniProtKB/TrEMBL;Acc:F4HR53]
AT2G46380	17.283	5.92704	1.72842	3.42916	0.000605458	0.089853	AT2G46380		Extra-large G-like protein, putative (DUF3133) [Source:UniProtKB/TrEMBL;Acc:Q0WVG1]
AT1G59540	9.04647	6.20415	1.80983	3.42802	0.000608	0.089853	AT1G59540	KIN7N	Kinesin-like protein KIN-7N [Source:UniProtKB/Swiss-Prot;Acc:Q9S7P3]
AT1G72840	19.6672	4.93539	1.44222	3.42207	0.000621461	0.0904508	AT1G72840		Disease resistance protein (TIR-NBS-LRR class) [Source:UniProtKB/TrEMBL;Acc:F4IEZ7]
AT1G72250	40.3719	5.86176	1.71273	3.42246	0.000620566	0.0904508	AT1G72250		Di-glucose binding protein with Kinesin motor domain [Source:TAIR;Acc:AT1G72250]
AT1G76620	42.4904	3.85961	1.12982	3.41614	0.000635159	0.0917494	AT1G76620		At1g76620/F14G6_22 [Source:UniProtKB/TrEMBL;Acc:Q8W4R7]
AT2G10931	11.5091	4.95513	1.45159	3.4136	0.000641115	0.0919187	AT2G10931		Putative uncharacterized protein [Source:UniProtKB/TrEMBL;Acc:Q1PF83]
AT4G15240	138.937	2.02611	0.595016	3.40513	0.000661325	0.09274	AT4G15240		Glycosyltransferase (DUF604) [Source:UniProtKB/TrEMBL;Acc:F4JJF6]
AT5G15940	990.229	2.12557	0.624108	3.40578	0.000659759	0.09274	AT5G15940		NAD(P)-binding Rossmann-fold superfamily protein [Source:TAIR;Acc:AT5G15940]
AT1G04650	21.2776	6.82549	2.00215	3.40908	0.000651833	0.09274	AT1G04650		unknown protein; Ha. [Source:TAIR;Acc:AT1G04650]
AT2G30120	134.9	1.19323	0.35099	3.39962	0.000674788	0.0938552	AT2G30120		unknown protein; BEST Arabidopsis thaliana protein match is: unknown protein (TAIR:AT3G14750.1); Ha. [Source:TAIR;Acc:AT2G30120]
AT4G23320	43.6863	6.39383	1.88264	3.39619	0.000683298	0.0938552	AT4G23320	CRK24	cysteine-rich RLK (RECEPTOR-like protein kinase) 24 [Source:TAIR;Acc:AT4G23320]
AT3G02650	147.212	2.07427	0.611693	3.39103	0.000696295	0.0940172	AT3G02650		Pentatricopeptide repeat-containing protein At3g02650, mitochondrial [Source:UniProtKB/Swiss-Prot;Acc:P0C896]
AT5G18950	52.1447	2.13137	0.629076	3.38809	0.000703799	0.0940172	AT5G18950		Pentatricopeptide repeat-containing protein At5g18950 [Source:UniProtKB/Swiss-Prot;Acc:Q8GYM2]
AT1G75730	54.2086	3.81948	1.12744	3.38775	0.000704689	0.0940172	AT1G75730		At1g75730 [Source:UniProtKB/TrEMBL;Acc:A4FVS5]
AT4G36930	23.9874	5.09983	1.50436	3.39003	0.000698855	0.0940172	AT4G36930	SPT	SPT [Source:UniProtKB/TrEMBL;Acc:A0A178UVX7]
AT1G06140	24.5148	4.71497	1.39374	3.38296	0.000717094	0.0948789	AT1G06140	PCMP-E61	Pentatricopeptide repeat-containing protein At1g06140, mitochondrial [Source:UniProtKB/Swiss-Prot;Acc:Q9LND4]
AT1G04840	15.2014	6.05545	1.79154	3.38002	0.000724803	0.0948789	AT1G04840	PCMP-H64	Pentatricopeptide repeat-containing protein At1g04840 [Source:UniProtKB/Swiss-Prot;Acc:Q9MAT2]
AT4G37030	60.9983	4.71861	1.39751	3.37644	0.000734296	0.0953196	AT4G37030		Membrane protein [Source:UniProtKB/TrEMBL;Acc:Q58FU6]
AT4G36240	23.0244	4.87303	1.44442	3.3737	0.000741657	0.0956289	AT4G36240	GATA7	GATA transcription factor 7 [Source:UniProtKB/Swiss-Prot;Acc:O65515]
AT3G27960	316.562	1.00961	0.299512	3.37085	0.000749359	0.0959779	AT3G27960	KLCR2	Protein KINESIN LIGHT CHAIN-RELATED 2 [Source:UniProtKB/Swiss-Prot;Acc:Q9LII8]
AT3G56320	196.466	1.86178	0.552717	3.36842	0.000756006	0.0961879	AT3G56320		At3g56320 [Source:UniProtKB/TrEMBL;Acc:Q7Y227]
AT5G63450	588.373	1.80136	0.535792	3.36206	0.000773639	0.097784	AT5G63450	CYP94B1	cytochrome P450, family 94, subfamily B, polypeptide 1 [Source:TAIR;Acc:AT5G63450]

### Sheet: P1-HCPRO ind. in BS
	baseMean	log2FoldChange	lfcSE	stat	pvalue	padj	ensembl	external_gene_name	description
AT1G26218	13.2633	-31.2005	4.10137	-7.60734	2.79797e-14	3.18829e-10	AT1G26218		other RNA [Source:TAIR;Acc:AT1G26218]
AT1G58140	11.686	-16.9561	4.15768	-4.07827	4.53722e-05	0.0738595	AT1G58140	NA	NA
AT1G12740	4.71833	-15.2181	3.60392	-4.22267	2.41429e-05	0.0489736	AT1G12740	CYP87A2	Cytochrome P450, family 87, subfamily A, polypeptide 2 [Source:UniProtKB/TrEMBL;Acc:Q9LN73]
AT4G32430	17.9923	-7.24906	1.7554	-4.12959	3.6341e-05	0.0637086	AT4G32430	PCMP-E40	Pentatricopeptide repeat-containing protein At4g32430, mitochondrial [Source:UniProtKB/Swiss-Prot;Acc:Q84MA3]
AT3G46790	70.5143	-4.63879	0.905413	-5.1234	3.0008e-07	0.00170971	AT3G46790	CRR2	Pentatricopeptide repeat-containing protein At3g46790, chloroplastic [Source:UniProtKB/Swiss-Prot;Acc:Q9STF3]
AT3G63280	25.022	-4.33493	0.886045	-4.89244	9.95914e-07	0.00378281	AT3G63280	ATNEK4	NIMA-related kinase 4 [Source:UniProtKB/TrEMBL;Acc:A0A1I9LPR2]
AT5G35935	84.8	-4.24276	0.767676	-5.52676	3.26203e-08	0.000247805	AT5G35935	NA	NA
AT3G16350	57.5134	-2.74791	0.685846	-4.0066	6.15999e-05	0.0935908	AT3G16350		At3g16350 [Source:UniProtKB/TrEMBL;Acc:Q84TG2]
AT5G67170	190.221	1.10298	0.262127	4.2078	2.57869e-05	0.0489736	AT5G67170		OTU-containing deubiquitinating enzyme OTU7 isoform i [Source:UniProtKB/TrEMBL;Acc:F4K3M6]
AT3G42630	53.6404	2.55095	0.590481	4.32013	1.5594e-05	0.0394875	AT3G42630		Pentatricopeptide repeat-containing protein At3g42630 [Source:UniProtKB/Swiss-Prot;Acc:Q9M2A1]
AT5G06850	322.615	3.15437	0.679632	4.6413	3.46228e-06	0.0112722	AT5G06850	FTIP1	FT-interacting protein 1 [Source:UniProtKB/Swiss-Prot;Acc:Q9FL59]
AT3G20120	39.2355	3.23544	0.765756	4.22515	2.38778e-05	0.0489736	AT3G20120	CYP705A21	Cytochrome P450, family 705, subfamily A, polypeptide 21 [Source:UniProtKB/TrEMBL;Acc:Q9LJY6]
AT1G29951	29.012	22.0944	4.79498	4.60782	4.06918e-06	0.0115921	AT1G29951	NA	NA

### Sheet: P1-HCPRO ind. in CC
	baseMean	log2FoldChange	lfcSE	stat	pvalue	padj	ensembl	external_gene_name	description
AT5G50580	21.0435	-39.2977	4.75788	-8.2595	1.46285e-16	1.28589e-12	AT5G50580	SAE1B-2	SUMO-activating enzyme subunit 1B-1 [Source:UniProtKB/Swiss-Prot;Acc:P0DI12]
AT3G16660	44.0743	-22.779	3.15941	-7.20991	5.59885e-13	3.69118e-09	AT3G16660		Pollen Ole e 1 allergen and extensin family protein [Source:UniProtKB/TrEMBL;Acc:Q9LUR8]
AT1G26420	752.876	-5.63436	1.34456	-4.19048	2.78361e-05	0.0917583	AT1G26420	FOX5	Berberine bridge enzyme-like 7 [Source:UniProtKB/Swiss-Prot;Acc:Q9FZC8]
AT5G13320	1638.31	-4.72208	0.921408	-5.12485	2.97769e-07	0.00130875	AT5G13320	PBS3	Auxin-responsive GH3 family protein [Source:TAIR;Acc:AT5G13320]
AT2G19650	87.1662	-4.44312	1.07124	-4.14763	3.35933e-05	0.098432	AT2G19650		Cysteine/Histidine-rich C1 domain family protein [Source:UniProtKB/TrEMBL;Acc:Q9ZUM8]
AT2G31070	58.1546	-3.43258	0.808452	-4.24587	2.17745e-05	0.0820309	AT2G31070	TCP10	Transcription factor TCP10 [Source:UniProtKB/Swiss-Prot;Acc:O82277]
AT5G01542	348.404	7.66685	1.41799	5.40684	6.41476e-08	0.000338327	AT5G01542		Potential natural antisense gene, locus overlaps with AT5G01540 [Source:TAIR;Acc:AT5G01542]
